# Cobalamin riboswitches are broadly sensitive to corrinoid cofactors to enable an efficient gene regulatory strategy

**DOI:** 10.1101/2022.02.20.481237

**Authors:** Kristopher J. Kennedy, Florian J. Widner, Olga M. Sokolovskaya, Lina V. Innocent, Rebecca R. Procknow, Kenny C. Mok, Michiko E. Taga

## Abstract

In bacteria, many essential metabolic processes are controlled by riboswitches, gene regulatory RNAs that directly bind and detect metabolites. Highly specific effector binding enables riboswitches to respond to a single biologically relevant metabolite. Cobalamin riboswitches are a potential exception because over a dozen chemically similar but functionally distinct cobalamin variants (corrinoid cofactors) exist in nature. Here, we measured cobalamin riboswitch activity *in vivo* using a *Bacillus subtilis* fluorescent reporter system and found that among 38 tested riboswitches, a subset responded to corrinoids promiscuously, while others were semi-selective. Analyses of chimeric riboswitches and structural models indicate that, unlike other riboswitch classes, cobalamin riboswitches indirectly differentiate among corrinoids by sensing differences in their structural conformation. This regulatory strategy aligns riboswitch-corrinoid specificity with cellular corrinoid requirements in a *B. subtilis* model. Thus, bacteria can employ broadly sensitive riboswitches to cope with the chemical diversity of essential metabolites.
