## Supplementary material for "Cobalamin riboswitches are broadly sensitive to corrinoid cofactors to enable an efficient gene regulatory strategy": Table S1

### Sheet: S1A - Strain list
Strain ID	Genotype	Description	Source
1A976	Em his nprE18 aprE3 eglSΔ102 bglT/bglSΔEV lacA::PxylA-comK	Bacillus subtilis strain with xylose-inducible competence	Bacillus Genetic Stock Center
ECE325	pSG29	Escherichia coli strain containing shuttle vector pSG29 used for heterologous expresssion of riboswitches in B. subtilis. The pSG29 vector integrates as a single copy at the amyE locus of the B. subtilis chromosome.	Bacillus Genetic Stock Center
KK642	Em his nprE18 aprE3 eglSΔ102 bglT/bglSΔEV lacA::PxylA-comK loxP-Pveg-btuFCDR queG::loxP	riboswitch reporter parental strain	This study
KK901	KK642 amyE::Pveg-(B.halodurans)BH0798-riboswitch	A. halodurans BH0798 riboswitch reporter	This study
KK899	KK642 amyE::Pveg-(B.halodurans)btuF-riboswitch	A. halodurans btuF riboswitch reporter	This study
KK895	KK642 amyE::Pveg-(B.halodurans)metE-riboswitch	A. halodurans metE riboswitch reporter	This study
KK676	KK642 amyE::Pveg-(B.subtilis)btuF-riboswitch	B. subtilis btuF riboswitch reporter	This study
KK765	KK642 amyE::Pveg-(B.thetaiotaomicron)nrdD-riboswitch	B. thetaiotaomicron nrdD riboswitch reporter	This study
KK728	KK642 amyE::Pveg-(C.difficile)cbiM-riboswitch	C. difficile cbiM riboswitch reporter	This study
KK1276	KK642 amyE::Pveg-(C.novyi)cobT-riboswitch	C. novyi cobT riboswitch reporter	This study
KK767	KK642 amyE::Pveg-(D.hafniense)DSY0087-riboswitch	D. hafniense DSY0087 riboswitch reporter	This study
KK691	KK642 amyE::Pveg-(D.propionicus)cbiZ-riboswitch	D. propionicus cbiZ riboswitch reporter	This study
KK689	KK642 amyE::Pveg-(D.propionicus)exbB-riboswitch	D. propionicus exbB riboswitch reporter	This study
KK687	KK642 amyE::Pveg-(D.propionicus)mutA-riboswitch1	D. propionicus mutA riboswitch 1 reporter	This study
KK673	KK642 amyE::Pveg-(D.propionicus)mutA-riboswitch2	D. propionicus mutA riboswitch 2 reporter	This study
KK667	KK642 amyE::Pveg-(P.megaterium)BMD_0328-riboswitch	P. megaterium BMD_0328 riboswitch reporter	This study
KK665	KK642 amyE::Pveg-(P.megaterium)btuF1-riboswitch	P. megaterium btuF1 riboswitch reporter	This study
KK666	KK642 amyE::Pveg-(P.megaterium)btuF2-riboswitch	P. megaterium btuF2 riboswitch reporter	This study
KK674	KK642 amyE::Pveg-(P.megaterium)cbiP-riboswitch	P. megaterium cbiP riboswitch reporter	This study
KK655	KK642 amyE::Pveg-(P.megaterium)cbiW-riboswitch1	P. megaterium cbiW riboswitch 1 reporter	This study
KK656	KK642 amyE::Pveg-(P.megaterium)cbiW-riboswitch2	P. megaterium cbiW riboswitch 2 reporter	This study
KK669	KK642 amyE::Pveg-(P.megaterium)metE-riboswitch	P. megaterium metE riboswitch reporter	This study
KK664	KK642 amyE::Pveg-(P.megaterium)nrdE-riboswitch	P. megaterium nrdE riboswitch reporter	This study
KK733	KK642 amyE::Pveg-(P.propionicus)cobU-riboswitch	P. propionicus cobU riboswitch reporter	This study
KK696	KK642 amyE::Pveg-(S.ovata)btuB1-riboswitch	S. ovata btuB1 riboswitch reporter	This study
KK703	KK642 amyE::Pveg-(S.ovata)btuB2-riboswitch	S. ovata btuB2 riboswitch reporter	This study
KK692	KK642 amyE::Pveg-(S.ovata)btuF-riboswitch	S. ovata btuF riboswitch reporter	This study
KK657	KK642 amyE::Pveg-(S.ovata)cbiD-riboswitch	S. ovata cbiD riboswitch reporter	This study
KK697	KK642 amyE::Pveg-(S.ovata)cbiK-riboswitch	S. ovata cbiK riboswitch reporter	This study
KK695	KK642 amyE::Pveg-(S.ovata)cobT-riboswitch	S. ovata cobT riboswitch reporter	This study
KK699	KK642 amyE::Pveg-(S.ovata)nifH-riboswitch	S. ovata nifH riboswitch reporter	This study
KK702	KK642 amyE::Pveg-(S.ovata)nikA-riboswitch	S. ovata nikA riboswitch reporter	This study
KK693	KK642 amyE::Pveg-(S.ovata)SOV_RS15500-riboswitch	S. ovata SOV_RS15500 riboswitch reporter	This study
KK678	KK642 amyE::Pveg-(S.ovata)tonB1-riboswitch1	S. ovata tonB1 riboswitch1 reporter	This study
KK701	KK642 amyE::Pveg-(S.ovata)tonB3-riboswitch	S. ovata tonB3 riboswitch reporter	This study
KK1059	KK642 amyE::Pveg-(S.sputigena)btuB1-riboswitch	S. sputigena btuB1 riboswitch reporter	This study
KK1060	KK642 amyE::Pveg-(S.sputigena)btuB2-riboswitch	S. sputigena btuB2 riboswitch reporter	This study
KK1056	KK642 amyE::Pveg-(S.sputigena)btuC-riboswitch	S. sputigena btuC riboswitch reporter	This study
KK1055	KK642 amyE::Pveg-(S.sputigena)mutA-riboswitch	S. sputigena mutA riboswitch reporter	This study
KK1285	KK642 amyE::Pveg-(S.thermophilum)cblT-riboswitch	S. thermophilum cblT riboswitch reporter	This study
KK705	KK642 amyE::Pveg-(V.parvula)mutA-riboswitch	V. parvula mutA riboswitch reporter	This study
KK520	1A976 amyE::Pveg-(B.subtilis)btuF-riboswitch	B. subtilis btuF riboswitch reporter in 1A976 background containing wild type btuFCDR expression	This study
KK1170	KK642 btuR::kan amyE::Pveg-(B.subtilis)btuF-riboswitch	B. subtilis btuF riboswitch reporter with corrinoid adenosyltransferase deleted	This study
KK881	KK642 amyE::Pveg-(B.subtilis)btuF-M1-riboswitch	B. subtilis btuF riboswitch mutant M1 reporter	This study
KK1255	KK642 amyE::Pveg-P.m.metE-V.p.mutA-riboswitch	riboswitch chimera reporter, P. megaterium metE aptamer fused to V. parvula mutA expression platform	This study
KK1254	KK642 amyE::Pveg-V.p.mutA-P.m.metE-riboswitch	riboswitch chimera reporter, V. parvula mutA aptamer fused to P. megaterium metE expression platform	This study
KK1401	KK642 amyE::Pveg-P.m.metE-minimal-riboswitch	minimized P. megaterium metE riboswitch with sequence upstream of the aptamer and downstream of the terminator removed	This study
KK1345	KK642 amyE::Pveg-P.m.metE-V.p.mutA(P1)-riboswitch	riboswitch chimera reporter, minimal P. megaterium metE riboswitch scaffold containing V. parvula mutA P1 structure	This study
KK1346	KK642 amyE::Pveg-P.m.metE-V.p.mutA(P2)-riboswitch	riboswitch chimera reporter, minimal P. megaterium metE riboswitch scaffold containing V. parvula mutA P2 structure	This study
KK1347	KK642 amyE::Pveg-P.m.metE-V.p.mutA(P4)-riboswitch	riboswitch chimera reporter, minimal P. megaterium metE riboswitch scaffold containing V. parvula mutA P4 structure	This study
KK1348	KK642 amyE::Pveg-P.m.metE-V.p.mutA(P6-12)-riboswitch	riboswitch chimera reporter, minimal P. megaterium metE riboswitch scaffold containing V. parvula mutA P6-12 structure	This study
KK1359	KK642 amyE::Pveg-V.p.mutA-minimal-riboswitch	minimized V. parvula mutA riboswitch with sequence upstream of the aptamer and downstream of the terminator removed	This study
KK1364	KK642 amyE::Pveg-V.p.mutA-B.m.metE(P1)-riboswitch	riboswitch chimera reporter, minimal V.parvula mutA riboswitch scaffold containing P. megaterium P1 structure	This study
KK1365	KK642 amyE::Pveg-V.p.mutA-B.m.metE(P2)-riboswitch	riboswitch chimera reporter, minimal V.parvula mutA riboswitch scaffold containing P. megaterium P2 structure	This study
KK1366	KK642 amyE::Pveg-V.p.mutA-B.m.metE(P4)-riboswitch	riboswitch chimera reporter, minimal V.parvula mutA riboswitch scaffold containing P. megaterium P4 structure	This study
KK1367	KK642 amyE::Pveg-V.p.mutA-B.m.metE(P6-12)-riboswitch	riboswitch chimera reporter, minimal V.parvula mutA riboswitch scaffold containing P. megaterium P6-12 structure	This study
KK1051	KK642 amyE::Pveg-S.o.nikA-P.m.metE-riboswitch	riboswitch chimera reporter, S. ovata nikA aptamer fused to P. megaterium metE expression platform	This study
KK787	KK642 metE::loxP amyE::Pveg-P.m.metE	P. megaterium metE and upstream riboswitches expressed in B. subtilis	This study
KK1401	KK642 metE::loxP amyE::Pveg-P.m.metH	P. megaterium metH expressed in B. subtilis	This study

### Sheet: S1B - Wild type riboswitches
Riboswitch name	Associated strain ID	Organism of origin	Phylum	Genome Accession	Strand	Locus coordinate start	Locus coordinate end	Down stream operon genes	Corrinoid-associated function(s) of regulon	Corrinoid biosynthetic capability of native organism	Predicted mode of regulation	Ribosome binding site (RBS) used in reporter strain	Riboswitch DNA sequence
A. halodurans BH0798	KK901	Alkalihalobacillus halodurans C-125 (formerly Bacillus halodurans C-125)	Bacillota (formerly Firmicutes)	NC_002570.2	(+)	870576	870963	BH0798	Unknown (Acyl-CoA hydrolase)	Partial cobamide auxotroph	Transcriptional	Native	AATAAGCACGCTCAAGCATTAGGTGGTTCAAACAATCGGTTGAATCTGAAAAGGGAAGCTGGTGAAAGTCCAGCACGGTCGCGCCACTGTAATAAGGAGCTACATGTGAGGAAACCACTGTCCAAAGGATGGGAAGGTACACATGGAGTGTTGATCTTAAGTCAGGAGACCTGCCTAATGTATGCACTTGCACCTACGCGTCATAGGGAGGAGTGATAGCTGTTTTACATATTGTTTTTAATCGTTGGATTCGTATGCTATCACAAACTCTCTTTCCTATGAAAAGAGGGTTTGTTTTGCTTTAAGAAGTTAGTCTAAGCAACGGCTTTCGCTAGATGACTTGCGACAAGCCGAGTTTTCAAATGACATTGAAAGGGCGGAGACATCC
A. halodurans btuF	KK899	Alkalihalobacillus halodurans C-125 (formerly Bacillus halodurans C-125)	Bacillota (formerly Firmicutes)	NC_002570.2	(+)	1661054	1661465	BH1585 (btuF), BH1586 (btuC), BH1587 (btuD), BH1588 (cobD), BH1589 (cobU), BH1590 (cobP), BH1591 (cobQ), BH1592 (cobS), BH1593 (cobC), BH1594, BH1595 (btuR)	Corrinoid-related transport, corrinoid biosynthesis and remodeling	Partial cobamide auxotroph	Transcriptional	Native	TGAATCGTATATCGCGCTGAAGGGTCGTTCAATGTTTGAGCGTGAAAAGGGAAGTCGGTGAAAATCCGACACGGTCCCGCCACTGTAAATGGGAGAGGCTTGCAAGATCCACTGTCTAGCGACGGGAAGGGGGCAAGTACTCGATGAACATAAGTCAGGAGACCTGCCTTTCAGTTTGAGTGTGTAGCCTTCGAGGAAAAGGTGAAGCAGTTCATTTGATTTCATGGAGATAGCATGGGATCTAGACTGGTTTTGCAAAAACACTCTGAAGGGAGTGTTTTTCTTTTTCACTTACGAAAGTTTAACTTCCATTAAGGTTAGGCGACAAGCCAAGTTTTCTATGCTAGTGGCCCACCACCTTCAGCGACGAGCGCCATTGATTAGTACGATAGAGAAAAG…
A. halodurans metE	KK895	Alkalihalobacillus halodurans C-125 (formerly Bacillus halodurans C-125)	Bacillota (formerly Firmicutes)	NC_002570.2	(-)	466586	466932	BH0438 (metE)	Corrinoid-independent isoenzyme	Partial cobamide auxotroph	Transcriptional	Native	GATTAAAATTTCATCGTTTGGGAACAGGTACGTTAAGTCACATGATAGACTTAATGTTTAAAAGGGAATCCGGTGCAAATCCGGAGCGGTCCCGCCACTGTCATAGCTGAGTTGTAACGATATTGTCACTGACCGTTCATTGGTTGGGAAGACTGTTGCAATGTTGACGCTAGAGCCAGGAGACCTGCCTGTTCTAACAGCACTGCTTTTACCTACGGGAGATAGGGAGGTGTTTCAAACATGTTTCGTTGCATCCAACGAAGGATATTTTTACCACTCTCCCATATTGGTAAAAATATCCTTTTTATTTTACCTTTTTACTCTATCACTTCAAGGAGGAATTTTAC
B. subtilis btuF	KK676	Bacillus subtilis 168	Bacillota (formerly Firmicutes)	NC_000964.3	(-)	3404438	3404692	BSU33180 (btuR), BSU33170 (btuD), BSU33160 (btuC), BSU33150 (btuF)	Corrinoid-related transport, corrinoid biosynthesis and remodeling	Complete cobamide auxotroph	Transcriptional	Native	CTCCGAAAAACGGATACGAATGTCAAATAGGTGCCGGTCCGTGAACAACAGCCGGCTTAAAAGGGAAACCGGTAAAAGCCGGTGCGGTCCCGCCACTGTAATTGGCCAAGCGCCAAGAGCCAGGATACCTGCCTGTTTGATCAGCACGAATTCTGCGAGGACAGATGATGTGTAAACAATAGGCTTTTTTGTGTTGTTTACAGCATCTTTACCGTCGTAGAGATGCTTTTTTAGTTCGTTTAGGAGGAAAAGATT
B. thetaiotaomicron nrdD	KK765	Bacteroides thetaiotaomicron VPI-5482	Bacteroidota (formerly Bacteroidetes)	NC_004663.1	(+)	2511600	2511802	BT_1998 (nrdD)	Corrinoid-independent isoenzyme	Complete cobamide auxotroph	Translational	Native	GATTTCGGAACTAAAAAGAGGTTTAGTCAATGAGGGAACGCTGTGCAAATCGGCGACAGTACCCGCTGCTGTAATTCTCTGTGAATCCGCACACTATGTCACTGCATCGGCAGATGTGGGAAGGCGCTGCGGGGGAGGGATAAGTCAGAAGACCTGCCGGAGTCAAATAAACATATTATTAATCACTTTCGGGAGTTAAAGTT
C. difficile cbiM	KK728	Clostridioides difficile CD196 (formerly Clostridium difficile CD196)	Bacillota (formerly Firmicutes)	NC_013315.1	(+)	395085	395456	CD196_0343 (cbiM), CD196_0344 (cbiN), CD196_0345 (cbiQ), CD196_0346 (cbiO)	Corrinoid-related transport	Partial cobamide auxotroph (can produce pCbl)	Transcriptional	Native	TAATATTATAGGTTCTTTAAGCAAGATTAATAGGGAAAAAGGTTAAATTCCTTTACAGCCCCCGCTACTGTGATGCAGACGAAACTTTTGTTAGCCACTATGATGATATTTTTTATATCTCATGGGAAGGAAAAGGAGTAGGATGAAGCTAAGTCAGGAGACCTGCCTAAAATATTAAAGTAATTTCTTCGGGGATGGAGAAAGTTTCTTATAATAATTATACAGATATGTTTGTTTTATGTGTTTGTATTTAGATTGTGGAAAATTAGAAGCCTAACCATCGAGTTAGGCTTTTTTATTTTATTAAATAAATCAGACATGTATTATTATGTTTTAATTATTAGAAAGGGAGAGAGGGATACTAAG
C. novyi cobT	KK1276	Clostridium novyi NT	Bacillota (formerly Firmicutes)	NC_008593.1	(+)	1272358	1272656	NT01CX_2077 (cobT), NT01CX_2078, NT01CX_2079 (cobS), NT01CX_2080, NT01CX_2081 (cobQ), NT01CX_2082 (cobD), NT01CX_2083, NT01CX_2084, NT01CX_2085, NT01CX_2086	Corrinoid biosynthesis and remodeling	Likely cobamide producer	Transcriptional	Native	AAATTAAATAAGTCATTAGGTGCTCTATTATAAGAGGTAAAAGGGAAAGTGGTTAAAATCCACTGCAGCCCCCGCTACTGTAAATGAGGATGAAATCTAAATTGCCATCCATAAGGAGAAGGTTAGAAAGTAATATGATCCATAAGCCAGGAAACCTGCCTAATGTACGATTATTTAAGTCTTCGGTGGGAAGATATAAAAGTTAAAGTTGTATTGTAGATACAACTTTTTTGGCTTGCTTTATATATTCCCGCATCTTAATAGGTGCGGTTTTTTATTTTGAATTTAGGAGGAAATTC
D. hafniense DSY0087	KK767	Desulfitobacterium hafniense Y51	Bacillota (formerly Firmicutes)	NC_007907.1	(+)	89871	90163	DSY0087	Unknown (FMN-binding protein)	purinylcobamide producer	Transcriptional	Native	TATTGACAGGTTTACGTAAGTAATGAAAAGGGAATCAGGTGCAAATCCTGAGCAACCCCCGTTACTGTAAGCGCCGTTAAAGATTTATTTATCTTCATGCCACTGGCGAAGACTGGGAAGGCGATAAATAAAGGCGCGAGCCAGGAGACCTGCCTGTTAATAAAACTACAATTCATTTTCCGGAGGGGAGGGTGATTTATTTTCTTTGCCCAAAATTAAAGAGAAGACATAAAAAACCAGGACAGATGCTCAGACTCCGGTCAGGAAAAAGTCAGGAAGAAAGGTGAAGAACA
D. propionicus cbiZ	KK691	Desulfobulbus propionicus DSM 2032	Pseudomonadota (formerly Proteobacteria)	NC_014972.1	(+)	3593272	3593606	Despr_3121, Despr_3122 (cbiZ), Despr_3123 (cobN)	Corrinoid biosynthesis and remodeling	5-methylbenzimidazolylcobamide and pCreCba producer	Transcriptional	Native	CAAACCGTCTAAACACAGCCCATTCTCAGGCGCTCGCAAGAGCTTAATAGGGAACTCCGTGTGAATCGGAGACAGGCCCGCTGCTGTATTCGGGGACGACCGCTGCATTTTGAGTCACTGACCTTGTTGTCGGGAAGACGCAGCCAGTAGGATGATCCGTGAGTCAGAAGACCTGCCTTGAGAATTGAGCGAATGCTTCGTGGACGGAGGCGCGCTCGCACCATATCCACGGATAAAAAAGGGACATCCCGGATCGAATACTTTGAGTTTTCGATCCGGGATTTTTTTTTGCCGAACCCACCTATGAAAGTGCAGGTGTCACGCAGGAGGATGGT
D. propionicus exbB	KK689	Desulfobulbus propionicus DSM 2032	Pseudomonadota (formerly Proteobacteria)	NC_014972.1	(+)	1717978	1718331	Despr_1505 (exbB), Despr_1506 (exbD), Despr_1507	Corrinoid-related transport	5-methylbenzimidazolylcobamide and pCreCba producer	Transcriptional	B. subtilis R0 synthetic RBS	GGAGTATTGTTGGTTTTATCTTCGTCCTGTTCAGGTGTTCGTGCGAACATAATAGGGAACCCCGTGGGAATCGGGGACGGGCCCGCCGCTGTGAACGGGGACGAACGCTGCACGGAAGTCACTGACGCCAATGTCGGGAAGACGCAGCCAGTAGGATGAACCGCAAGTCAGAAGACCTGCCTGGACATTGAGGAGACGACTGCGAGGACGGCGGCGTACCCGGTTCACCATTTCTGCGGATAAACAGGGCTATCCCGGATCGATTGTTTCGATCCGGGATTTTTTTGGCCCTGGCGCAGGCTCCCGGCCATCCTTTGTTGTCGACTCCGCCGATTTTTCTGGCGCGAGGAGCCC
D. propionicus mutA-1	KK687	Desulfobulbus propionicus DSM 2032	Pseudomonadota (formerly Proteobacteria)	NC_014972.1	(-)	3550279	3550618	Despr_3084 (meaB), Despr_3085 (mutB), Despr_3086 (mutA)	Corrinoid-dependent isoenzyme	5-methylbenzimidazolylcobamide and pCreCba producer	Transcriptional	B. subtilis R0 synthetic RBS	CGCGTTTGCTGTTGTAAGGATTATACATTTTCAGGCTCCGCAAGGATGAAAAGGGAACCCCGTGAGAATCGGGGACGGGCCCGCCGCTGTATCCGGGGACGAACGCTGCATGATGTCACTGACCAAAAGGTTGGGAAGGCGCAGCAAGTAGGTTGATCCGGAAGTCAGAAGACCTGCCTGAAAAGATGACTAGCGCTTTCCCCTTGGACCAGGGAGGGCACCGATACGTGGATAAACCAGGGCATCCCCGGATCAATTTTATATTGATCCGGGGATTTTTTTTTTGCCGTTTTGTCGTGGAAAATATTGGGGAGATGTTGGTCCGATGTAGTCAGGCGGT
D. propionicus mutA-2	KK673	Desulfobulbus propionicus DSM 2032	Pseudomonadota (formerly Proteobacteria)	NC_014972.1	(-)	3549939	3550263	Despr_3084 (meaB), Despr_3085 (mutB), Despr_3086 (mutA)	Corrinoid-dependent isoenzyme	5-methylbenzimidazolylcobamide and pCreCba producer	Transcriptional	B. subtilis R0 synthetic RBS	TGTTTGTACAAAAAAATCGGTGCCATTTTTTATGGCCTAACAGGGAAAACGGTGCAAGTCCGTTGCGGTCCGGCCGCTGTAATCGGGGACGAAATCCGTAGCATGTCACTGATCGATTTGATCGGGAAGACGCGGAGAGTAGGCTGATCCGAAAGCCAGAAGACCTGCCGATTTTTTGATCAGCGTAAGCGGCCGTGGTTCCCGTTGTTGATCCCAGCACCTGTGCAGGCGCAAGTCCTGCGCGTCATCGATGGTGCAGAGACAGGGGAACCCCTGGTCCGAAAGGGCCGGGGGTTTTTTGTTAACCAAGCAACAAGGAGTAAAA
P. megaterium BM_0328	KK666	Priestia megaterium DSM319 (formerly Bacillus megaterium DSM319)	Bacillota (formerly Firmicutes)	NC_014103.1	(+)	303846	304175	BMD_0328 (Nickel/cobalt efflux system)	Corrinoid-related transport	Cbl and pCbl producer	Transcriptional	Native	TGAAGAAGAAAATGAATTATTCGCACAGTTTAGGTGCTCTTACATAGCGTAAGAGGTAACAGGGAATCGAGTGCAAATCTCGAGCGGTCCAGCCACTGTAAGCAGGGAGTTTTCTATCTTATCGTCACTCAAAACGGGGAAGGCGGTAGAAAATGATGATCTCAAGCCAGGAGACCTACCTATTCTGTACACTTGACTCTTCTAGGAAAGAGGCGGTGTATCAAGGTACGCAGTGAGCAATTGCTGTTTATTTTCATATGCCGACACATCCTCAATTTCTATAGAATTGAGGCTTTTTTACGTTTTATTTTAAAAAAAGGAGTGTAGGAA
P. megaterium btuF1	KK665	Priestia megaterium DSM319 (formerly Bacillus megaterium DSM319)	Bacillota (formerly Firmicutes)	NC_014103.1	(+)	481103	481443	BMD_0512 (btuF)	Corrinoid-related transport	Cbl and pCbl producer	Transcriptional	Native	ACTAAATTAATTAACCAGCTTTTATGGTGGCAATTGTTTTTCAATTGCCTTAAAAGGGAATCCGGTGCAAATCCGGAGCGGTCCCGCCACTGTAACAAGGAGCCTTATGCCAAAAAGCCACTGTCTATTTAGAGACGGGAAGGCGGTATAAGGCAATGACTTGAAGCCAGGAGACCTGCCATAAATCGCAGCACACAATAACCTACGAGGATAGGGAGGTGTTTTGGCAGAATCAAAAATAAGATAAACTAGGGATACGTTTATCTTATTTTGTTTTGAAGACAAGCACTTCTTTTTAGAAGTGCTTTTTTTGTGTATTAAAATAGAAGGTGGAAAAAGCA
P. megaterium btuF2	KK668	Priestia megaterium DSM319 (formerly Bacillus megaterium DSM319)	Bacillota (formerly Firmicutes)	NC_014103.1	(+)	1950979	1951384	BMD_1949 (btuF)	Corrinoid-related transport	Cbl and pCbl producer	Transcriptional	Native	TACTAGGACAAGTGAATAATCGTAAAGCAATAAGGTCTCAATTTAAAGATTGAGTGAAAAGGGAAGTCTGGTGAAAAACCAGCGCGGTCCCGCCACTGTAAGCGCTTTGTGCGTAAGTCAGGAGACCTGCCTTATTGTTAGCTGTGAAATCTTCGAGGAAGGGTGAAGCAGGGTAATGAACATACATATCAAGTATAGTGAACGGATTCTTTTCCTGCTTATCTTGACGTTACCTGCTTTGCTTTCAATTGAAAGTAAAGCTTTTTTATTTTGAAGCTGCCGGCGAGCAGTATACATAGTCAAAGCGGAAAAACGGGATAGCACTGCTTTTTGCATGATCATTTGCTTTTTCTTTAACGTGGAGGTTTCGTATTCACAATGAACAATATATAGGGGGAG…
P. megaterium cbiP	KK674	Priestia megaterium DSM319 (formerly Bacillus megaterium DSM319)	Bacillota (formerly Firmicutes)	NC_014103.1	(-)	2939271	2939557	BMD_2964 (cbiP)	Corrinoid biosynthesis and remodeling	Cbl and pCbl producer	Transcriptional	Native	AATTCGTTACAATAAAGAATAAATGATTTTAAAAGTGCCTCTAAGGAGGATAATAGGGAAATCGGTGTAAATCCGGTGCAGCCCCCGCTACTGTAAATGTGGATGAACCTGCAAAGACCCACTAGTCAAACTAGGAAGGGTGCAGAAGTAAAACGAAGCATAAGCCAGGAGACCTGCTTTTAAAAACCCCTTATTTTTCGGTGGGAGAAATAAGTCAAGACAATGTGTTAATGAGCGCATGACCAAACCTTGACTTTTACAGTTAAGGTTTTTTTATGTGGTAGGGA
P. megaterium cbiW-1	KK655	Priestia megaterium DSM319 (formerly Bacillus megaterium DSM319)	Bacillota (formerly Firmicutes)	NC_014103.1	(-)	2586737	2587043	BMD_2594 (btuR), BMD_2595 (cbiY), BMD_2596 (cysG), BMD_2597 (cbiA), BMD_2598 (cbiG), BMD_2599 (cbiF), BMD_2600 (cbiL), BMD_2601 (cbiET), BMD_2602 (cbiD), BMD_2603 (cbiC), BMD_2604 (cbiJ), BMD_2605 (cbiX), BMD_2606 (cbiH), BMD_2607 (cbiW)	Corrinoid biosynthesis and remodeling	Cbl and pCbl producer	Transcriptional	Native	TGATAGTTTAAAAGGTTCATATATATCAAACAGCAACAGTAAAGATGCCAAGAAGGCTTAATAGGGAAACTGGTGAAAGACCAGTACTGCCCCCGCAACTGTAAGTGTGGACGAACGAGTATAACCACTGTGGAAAAATCACGGGAAGGTTCTCAAGTAGAATGATACACAAGTCAGGAGACCTGTCTTTATTGTGAAGTTTCTATTTCTCCGGGGAGCGGGAAGGGAAACGTTGGCTTAAAGTGGCATTCGTGTACACTCTTATTCTGACGTTTTACCCGCTCGCATATTAGCGAAGCGGGTTTTTTT
P. megaterium cbiW-2	KK656	Priestia megaterium DSM319 (formerly Bacillus megaterium DSM319)	Bacillota (formerly Firmicutes)	NC_014103.1	(-)	2586441	2586736	BMD_2594 (btuR), BMD_2595 (cbiY), BMD_2596 (cysG), BMD_2597 (cbiA), BMD_2598 (cbiG), BMD_2599 (cbiF), BMD_2600 (cbiL), BMD_2601 (cbiET), BMD_2602 (cbiD), BMD_2603 (cbiC), BMD_2604 (cbiJ), BMD_2605 (cbiX), BMD_2606 (cbiH), BMD_2607 (cbiW)	Corrinoid biosynthesis and remodeling	Cbl and pCbl producer	Transcriptional	Native	CTCATGTCGCAAAACTACATATCGTGCAAAAAAGGTGCGCAATGTTTACATTGCGTTAAATGGGAAGTCTGGTGTGAAGCCAGCGCGGTACCCGCCACTGTGAAGATGAGCTGATTGCATATGCCACTGTATTCGGGAAGGCGCAGTCAAGTGATGAATCGAAGTCAGGAAACCAGCCTTTTTTAATGCGAAGCTTACCCTACGGGATATAGGTGGAAGTGCAAAAACTTAGTTTGAATTTTTCTGCGCCTCTATCATTGATAGAGGCGCTTTTTTTAGTAAAGGAGCGAATGAGT
P. megaterium metE	KK669	Priestia megaterium DSM319 (formerly Bacillus megaterium DSM319)	Bacillota (formerly Firmicutes)	NC_014103.1	(-)	3420186	3420539	BMD_3527 (metE)	Corrinoid-independent isoenzyme	Cbl and pCbl producer	Transcriptional	Native	TGTTTTGAATGAACAATTTTATAAAAATGCATCAGGTGCTGTGTAACGAATGTACGCAGCTTAAAAGGGAAGACCGGTGAAAAGCCGGCGCGGTCCCGCCACTGTAATGGGGAGCAACTTATTAACCACTGTTTCATGTTGAAATGGGAAGGGATAAGAAGCGATGAACCTAAGTCAGGAGACCTGCCTGTTGTATGCACTTAAGCTCTACGGGATATAGAGAGGAGTGAGGAATACGTGTTGAGAAAAACAGGCTATCTCAACTTTAGTTAAGTATGCGTATCATCTCTCTTTTCATTTCGAAAAGAGAGATTTTTTAGTTTACCGATAAAAAATATACAGGGAGTGGAAAAA
P. megaterium nrdE	KK664	Priestia megaterium DSM319 (formerly Bacillus megaterium DSM319)	Bacillota (formerly Firmicutes)	NC_014103.1	(-)	4709550	4709883	BMD_4871 (nrdF), BMD_4872 (nrdE)	Corrinoid-independent isoenzyme	Cbl and pCbl producer	Transcriptional	Native	AAAATACTATATTTTGTGTTTTCCAGTGAAAAAGGTGTCTGATAAAAAGACTTAAAAGGGAATTTGGTGAAAATCCAAAGCTGTTCCCGCAACTGTGAATGCTGATGAAATAAGGAGATCCACTGTGAGTAAACATCATGGGAAGGCCTTAAAGTAAAAAGAAGCATAAGTCAGGAGACCTGCCTTTTTTATGTCGTTTTATCTTCTTCGGGAGGTGAGAGGGTAGAGCGAGGATTGAGAAAAGACTTAGTGTCTTCTTCTATCTTCGTTCTATTCGCTCACCGAGGTACGGTGAGCGATTTTTTATTTTGAAGTGAAGAGAGGAGCCATATTT
P. propionicus cobU	KK733	Pelobacter propionicus DSM 2379	Pseudomonadota (formerly Proteobacteria)	NC_008609.1	(+)	3069954	3070264	Ppro_2805, Ppro_2806 (cobT), Ppro_2807 (cobS), Ppro_2808 (cobU)	Corrinoid biosynthesis and remodeling	5-OH-benzimidazolylcobamide producer	Transcriptional	Native	TTTTAATTGCAACCGGATCTGGTGCCGTACCCGTTACGGGCACGGTTAAAAGGGAAGAGGGTGGGACTCCCTCGCTGACCCGCAACTGTAACAGGCGATGAAAGCCGCTATGCATGCCACTGATTTCGATTGGGAAGGCGCGGCAAGTAAGATGACCCTGGAGCCAGGAAACCTGCCTGTCCGTCAGCTTTTGGGACCTCCGTGGAACGAGGAGCCGAAGCCGGATAGTATCCACATCGTATCCACGCGTTTCGAGCCCCTGCCCATCTTCCGGCGTCAGGGGCTTTTCTTTTATTGAGGAGGAGTCGGTC
S. ovata btuB1	KK696	Sporomusa ovata DSM 2662	Bacillota (formerly Firmicutes)	NZ_ASXP01000004.1	(-)	493198	493531	SOV_RS19880 (btuB)	Corrinoid-related transport	CreCba producer	Transcriptional	Native	TTTTACCGTGTAATTGAATATCGAAGAAGACAGGTGCCGCAAGGCTTAATAGGGAAGACCGGTGAAATGCCGGCGCGGTCCCGCCACTGTAATGAGGAGCAACTCCACAATATGTCACTGAGAATATCTTGGGAAGGCGTGGAGAAGCGTTGATCCAGAGCCAGGAGAACTGCCTGTCTGACAATCACCGATTAACCTGCGAGTGATGGGAAGGGGATTTTTAGCGATAGCTTGCTATTCTTTTAACAAGCTACCAATAGTACCGCCGATACATTTCCGGGTCAGTTCTGGAAGTGTATTTTTTATGTTAAATCTTAAAAAGGAGAAATCATTG
S. ovata btuB2	KK703	Sporomusa ovata DSM 2662	Bacillota (formerly Firmicutes)	NZ_ASXP01000005.1	(-)	112461	112906	SOV_RS21765 (btuB)	Corrinoid-related transport	CreCba producer	Transcriptional	Native	GTAAAATGATTACAACTACATATTACAAGGTTAGGTGCCTTTAAGGGCTTAATAGGGAAGACCGGTGTAATACCGGCGCGGTCCCGCCACTGTAATGGGGAGTAACCCAAGTTATACCACTGAGATGAGAATCTTGGGAAGGTTTGGGTGAACAATGAACCAGAGCCAGGAGAACTGCCTAACTGATAATCACCGTTTGTTGACCCACGAGCGATGGGGAGGAGATTAAAGTGCATGATGGTGTACTGTATTTTCCCCGGCGTACTTTGTGCCGGGATTTTTACTGATACTATACTGTTTTATGTAAAACTCCCGTTAATGAGCGGGAGTTTTATTTTTACTTACAACTCAATAATATGCTAAGGCTACTAAAAATGGAGATTTGGTTTATAACCAACA…
S. ovata btuF	KK692	Sporomusa ovata DSM 2662	Bacillota (formerly Firmicutes)	NZ_ASXP01000001.1	(+)	52805	53251	SOV_RS00240 (btuB), SOV_RS00245 (exbB), SOV_RS00250 (exbD)	Corrinoid-related transport	CreCba producer	Transcriptional	Native	TAAATATTGAAAACAGAATATTCGAGGTAGGTGCCCAATTGGGCTTAATAGGGAAGACCGGTGAAAAGCCGGCGCGGTCCCGCCACTGTAACGGGGAGCAAGTTTAAGTTATGCCACTGGGATGGATTTCCTGGGAAGGTTTAAGCAAGCAATGATCCGAAGTCAGGAGAACTGCCTGTCTGACAATCACCGTTTATTACCCACGAGGTTTGGGGAGGGGATTACAGTAGGCGTTTTTGTGGCGCACTAGTTGATTCGCTCCTGGTTTTATATACCAGGAGCTTTTTATTAGCTTGCTGTTAGTACTCCCGACTGTAAACGGTCGGGAGTCTTGCTATCTGCAGCTGTTTTCTCAATTGACTATAGAAAATAACACCGGTTGCTCTATTATAGCTATAA…
S. ovata cbiD	KK657	Sporomusa ovata DSM 2662	Bacillota (formerly Firmicutes)	NZ_ASXP01000001.1	(+)	1004448	1004729	SOV_RS04660 (cbiD), SOV_RS04665 (cbiE), SOV_RS04670 (cbiT), SOV_RS04680 (cbiF), SOV_RS04685 (cbiH), SOV_RS04690 (cbiJ), SOV_RS04695 (cbiC)	Corrinoid biosynthesis and remodeling	CreCba producer	Transcriptional	Native	CCACTAACATAATTTGATAGTGTAAGGGAATGGGTGCTTTGTGCTTAATAGGGAAGTCCGGTGTAATACCGGCACGGTCCCGCCACTGTAATGGGGATGCTTCCTAAATTTGCCACTGGGAAACCGGGAAGGCTTAGGGCGGCGATGAACCAGAGTCAGGAGACCTGCCTGTTCTAACACACGCCGCTAGGACCTACGGAAGATAGGCAGGTGTGGGTACAATAATCAGGCAAAATGCATATATTGTTTGGTGTTATACCCCCTGCTAAGGGGGTTTTTCTA
S. ovata cbiK	KK697	Sporomusa ovata DSM 2662	Bacillota (formerly Firmicutes)	NZ_ASXP01000004.1	(-)	496027	496391	SOV_RS19890 (cbiK)	Corrinoid biosynthesis and remodeling	CreCba producer	Transcriptional	Native	ATGACGAATAATAACTAAATATTGCCGAGCCAGGTGCCCTACGGGGCTTAATAGGGAAGACCGGTGAAATACCGGCGCGGTCCCGCCACTGTAATGGGGAGTTAACCCAAGGTATACCACTGAGACTACTGTGTCTTGGGAAGGGTTGGGTAAACTATGAGCCAGAGCCAGGAGAACTGCCTGTCTGTCAATCACCGTTATTTACTCACGAGCGATGAGGAGGGGATTATGGAGAGAGCTTTTTGGAACCGCTGTAGCAAGGCAGGGATAACCATAGAAAACGAACTCTATTAAAAATAAACCCCTTTCTGAATTTCAGAGAGGGGTTTATTCAGTTACTATTACAAGAAATGAGGAGATAATGT
S. ovata cobT	KK695	Sporomusa ovata DSM 2662	Bacillota (formerly Firmicutes)	NZ_ASXP01000003.1	(-)	667444	667780	SOV_RS15725 (cobT)	Corrinoid biosynthesis and remodeling	CreCba producer	Transcriptional	Native	AGATCAAAATTTAATATATTGCCACCATACAGGTGCCTCTTAGTAAGCTAAGAGGAGAATAGGGAAGTTCGGAAGGATTCATAAATCCTTAAACGACGCGGTCGCGCCACTGTAATCGGGAAAGAATGCTTTTATTATGCCACCGGCAAGCGGGAAGGCAAGGGTGTTCTTATGAACCGTAAGCCAGGAGACCTGCCTGTTTTGGCTGTTATTTACCTCCGCGCCAGAGGTAGTACCAGAAGGACAGGATTTTATGAAAATATAACCCTGGCTCTTTTGGGCTAAGGTTTTTTTTATTTGTTGTATTGGTGCAAAACAAAAAATAGGGGGAGTAAGC
S. ovata SOV_RS15500	KK693	Sporomusa ovata DSM 2662	Bacillota (formerly Firmicutes)	NZ_ASXP01000003.1	(+)	625990	626383	SOV_RS15500 (methyltransferase)	Unknown (methyltransferase)	CreCba producer	Transcriptional	Native	AAATAATAATAAATTGCATAAAGCAAGGATAGGTGCCTACACAGGCATAATAGAGAAGACCGGTGCAATACCGGCGCGGTCACGCCACTGTAATGGGGAGCGAACTCAAAAAATACCACTGGAATGAATGTTCTGGGAAGGTTTGAGTAAGCAAAGAGCCAAAGCCAGGAGAACTGCCTATCTGATAATCACCGTTTTGACCTACGAGCGATAGGAAGGGGATTGACATGTGTTTTTGTTATATTCCCCGGCTTGCAACCCCAAGTCGGCTTTTCTTTATCCACGCATGCCAAGTTGTCGGTCAGCTTTAACGGACCGGCAACTTTTTTTGTTCTTTTTGTATACTTGGCATACAAAAACACATCAGACCAATTATTTTAAAGGAGGCATAAAC
S. ovata nifH	KK699	Sporomusa ovata DSM 2662	Bacillota (formerly Firmicutes)	NZ_ASXP01000004.1	(-)	503740	504097	SOV_RS19925 (nifH), SOV_RS19920 (nifE), SOV_RS19915 (nifN)	Unknown (nitrogenase)	CreCba producer	Transcriptional	Native	TAGAAGAATTACAATTTCATAGTATTGAGATAGGTGCCCGACAAGGGCTTAATAGGGAAGTCCGGTGTAATGCCGGCGCGGTCCCGCCACTGTAGTAGAGAGCGAATCCGAAATATGCCACTGAGACAAGCTGTCTTGGGAAGGTTTGGAGGAGCGATGATCTAGAGCCAGGAGAACTGCCTATCTAACAATCACCGTTTGACCCGCGAGCGATGGGGAGGGGATTTGTACATAGACAGATGTGTATATCAGCATTTGAATATTTCATCTCCTGAACATTGTTCAGGAGATTTTTATATTTTAATAGCTTTTTAAGGTATTTAGCGGCGTTATTGGTTATCCGGTAAGGGGGAGAAGT
S. ovata nikA	KK702	Sporomusa ovata DSM 2662	Bacillota (formerly Firmicutes)	NZ_ASXP01000004.1	(-)	551800	552253	SOV_RS20135 (nikA)	Corrinoid-related transport	CreCba producer	Transcriptional	Native	TGGTTTCACCTTCAACTGAATATATTGAGATAGGTGCCCATTAGGGCTTAATAGGGAAGACCGGTTAAAAGCCGGCGCGGTCCCGCCACTGTAACGGGGAGTAAGCTTAAGATATACCACTGGGACAACAGTCTTGGGAAGGTTTAAGCAAACCATGATCCGGAGCCAGGAGAACTGCCTGTCTGACAATCACCGTTTTTCACCCACGCGGTATGGGGAGGGGATTACAGTTAAGTGCGCTATTAGGTATTTTGCTGAATTCACTCCTGGCTTTACACCAGGAGTTTTTCATTTCACTTTACTGTTTCACTCCCTGCTTTTTTCGGCAGGAGTATATCTTTTGTCACTTCTCTTTCATGCTCATTTAAGTATGTCTTATTTGCCGCGGGGTATAAATCT…
S. ovata tonB1-1	KK678	Sporomusa ovata DSM 2662	Bacillota (formerly Firmicutes)	AUIL01000017.1	(+)	8669	8985	(tonB)	Corrinoid-related transport	CreCba producer	Transcriptional	B. subtilis R0 synthetic RBS	AAGATAAGACAAATACATAGCGTAAAGGTACAGGTGCCCGCAAGGGCTTCATAGAAAAGCCGGTGAAAGGCCGGCGCGGTCCCGCCACTGTAATGGGGAGCAAAGCCAAGAGATGCCACTGGGATACAAATCCTGGGAAGGTTTGGCAGCGTAATGATCCAGAGCCAGGAGAACTGCCTGTACAACAATCACCGTTGACCTGCGAAGATGGGGAGGGGATTTAATGAACAAACAGCAGTAACCCCCCTATGTCATACAGGGGGGTTATTTTATTTACCGCTTGTCACCATGTGGGACAAGCAATGACTTACCAACAA
S. ovata tonB3	KK701	Sporomusa ovata DSM 2662	Bacillota (formerly Firmicutes)	NZ_ASXP01000004.1	(-)	515777	516214	SOV_RS19965 (btuB)	Corrinoid-related transport	CreCba producer	Transcriptional	Native	ATCAAGCTAAACAACAACATAAAGTGGGGAGAGGTGCCCTTCGGGGCTTAATAGGGAAGACCGGTGAAACACCGGCGCGGTCCCGCCACTGTAACGGGGAGCAAATTTGCAGCAGTACGGCTAACGTACGGGGTCACTGGAGCGCAAGCTTTGGGAAGACGCAAACGAGCGATGAACCGGAGCCAGGAGAACTGCCTGTCCGGCGATCACCATTTGCAGCGTGTCAGTCTGCCGTTTTGCGGCGGAGAGTGTGCTGCGGCACCTGCGAGCGACAGGAAGGGGATTACGGCAGCACTGGAACCGACTTTCCCTGGCCTGACGTAACCAACTCCTGTAAGGGAGTTTTTTTATTGCCAGGTACAGGCGCTGCATGACCGGACAGGCGGGACAATAGTAATA…
S. sputigena btuB1	KK1059	Selenomonas sputigena ATCC 35185	Bacillota (formerly Firmicutes)	NC_015437.1	(+)	296393	296697	Selsp_0269 (btuB), Selsp_0270 (btuF), Selsp_0271 (btuC)	Corrinoid-related transport	Likely cobamide producer	Transcriptional	Native	TGCGTGTAGTTCATACATAGTCAAGGCGCTCGCGAGAGCTTAATAGGGAAATCGGTGCAAGCCCGATGCGATCCCGTCACTGTGATGCGGAGGATGTTCCATGATGTCACTGGAGGAAACTCTGGGAAGGCGGAACAGACGATGATGCAGAGCCAGGAGACCTGCCTTGATTTGTGAAACCACACCTTCTTGCGAGCGACAGGAAAGGGTGTCTTTTTGATGCTCTTCGTCCTCCCTGCAGGCTGTGGGGAGGTTTTTTTGTATCAAGGAATCATGTAGCAAGCAAGTAAAGGAGTCGTTCAAGG
S. sputigena btuB2	KK1060	Selenomonas sputigena ATCC 35185	Bacillota (formerly Firmicutes)	NC_015437.1	(-)	2024766	2025202	Selsp_1833 (btuB)	Corrinoid-related transport	Likely cobamide producer	Transcriptional	Native	AAAACTTCATACCGATTGGATCAGGTGTCGCAAGACTTAATAGGGAATCCGGTATATGCCGGAGCGGTCCCGCCACTGTAGCAGCGAGCCGGTCTGCACGAGAAAAATCTTTGTGTTTCTTGAGATGGTCACTGAGGAGTCAATCCTTGGGAAGGCGCAGACAGGTGATGAACTGAAGCCAGGAGAACTGCCTGATTGACAATCACCGTTTGACCTGCGAGCGATGGGAAGGAGATTTTCGGCAGCGTATTTGCCTTTGGGCAAAGCGGCTTTTGCGGTGCCATTGTGATAGGAGTGTGCCCTTTCTGCGATGCAGGGAGGGCTTTTTTGTATGGGAATGGGAATGTGTGCTATTCTCGGTATTTATCCGTCGATAAAGCAAGGGCGGCGGCTGAATAT…
S. sputigena btuC	KK1056	Selenomonas sputigena ATCC 35185	Bacillota (formerly Firmicutes)	NC_015437.1	(+)	1257276	1257758	Selsp_1120 (btuC), Selsp_1121 (btuC), Selsp_1122 (btuF), Selsp_1123 (btuD), Selsp_1124 (btuD), Selsp_1125	Corrinoid-related transport	Likely cobamide producer	Transcriptional	Native	AAAAATTCATACAGACGTCATAAGTGTCGCCGATGTATATCGGCGAGCGATGAGAGGAAAATGGGTGAAAGACCCATGCTGTCCCGCAGCTGTAATCGGGGAATTTGTTTCCATGGGAAACGCTGGAATCGCTGTTTCTTATGAAAGTGCTGAATGCGTCGGCACTTCCTGACATGTCACTGGGGAAAATCCGGGAAGACGGAAACAAACGATGATCCGAGAGCCAGAAAGCCTGCTTATGATAAGATTCATTGCTTGACTTACGAGAGATGAGGAGATGGATGCCAGGGTATATTCGTTGGCGGAATATACCCGTGGTATTTTGCGCTTGCAGGAAAAATCCGCATGTCTTGTCTTGGTTGACGGACATGCGTTTTTTTATGGAAATGCCGGATAGCT…
S. sputigena mutA	KK1055	Selenomonas sputigena ATCC 35185	Bacillota (formerly Firmicutes)	NC_015437.1	(+)	1024081	1024492	Selsp_0914 (mutA), Selsp_0915 (mutB), Selsp_0916 (meaB), Selsp_0917	Corrinoid-dependent isoenzyme	Likely cobamide producer	Transcriptional	Native	AAAACAACATATTGTTGGAGACAGGTGTCGCAAGACTTAATAGGGAATTCGGTAGAAGCCGGAGCGGTCCCGCCACTGTAAGAGGAGTCCTTCATAAAAGGCCACTGGAGAAATCTCTGGGAAGGCATGATTGGACGATGAATCTGAGCCAGGAGAACTGCCTGTTTTGACATCACCGTCAGCGCGATTTGCGCTGGTACCTGCGAGCGATGGGTAGGGGATTTTGTCATTTCACGGCAGGCTCTCCGGCGCAGATTTGCACCGGATTTTTTATTGGAAAATGCACTTTGCACGGACATGATGTGCAGAAGAGATTTCCTGCAAGCCTGTTCACGAAAATGACGAAGCCGCCCTCGACTGCAGGGCGGCTTTTTGTTGTATTCCGTATTATTTCAAGGG…
S. thermophilum cblT	KK1285	Symbiobacterium thermophilum IAM 14863	Bacillota (formerly Firmicutes)	NC_006177.1	(-)	2074094	2074429	STH1930 (cblS), STH1931 (cblT)	Corrinoid-related transport	Partial cobamide auxotroph	Transcriptional	B. subtilis R0 synthetic RBS	TAGAGCAAACAGCGGCAGGTGCTCCCGACCCTGCGGTCGGGAGTTAAAAGGGAAGCCGGTGCAAGTCCGGCACGGTCCCGCCACTGTGACGGGGAGTCGCCCCTCGGGATGTGCCACTGGCCCGAAGGCCGGGAAGGCGGAGGGGCGGCGAGGATCCGGAGTCAGGAAACCTGCCTGCCGCGCTGGCGCTGCTCGACCCTCGGGTGAAAGGGTGAGGCGTTCGCATGGCTGTCCATGCGTTCGATCTGTCATTTCTTTCCCTCGGGCTGAGCCCGGGGGTTTTCTTTATCGGTCTCTCGGTCACAGCGCGGTGCCTGAGAGGCCGGGCACAACGGC
V. parvula mutA	KK705	Veillonella parvula DSM 2008	Bacillota (formerly Firmicutes)	NC_013520.1	(-)	2018714	2019166	Vpar_1761 (mutA), Vpar_1762 (mutB), Vpar_1763 (meaB)	Corrinoid-dependent isoenzyme	CreCba producer	Transcriptional	Native	GAATAGGTGTCGTAAGACTTAATAGAGAAATCGGTATAAGCCGATGCGGTCCCGCCACTGTAAGGATGAGCCTGCTTTCATATATGTCACTGGAGTAATCTGGGAAGGCGAAAGCGAGGTGATGATCCCGAGCCAGGAGAACTGCCTATTTGATAATCACCGTTATGTACCTACGAGCGATAGGAAGGGGATTGGGGTATGCTGGCTACAGTATTTTTTAGTGTACCTTTCAATAAGAAACCTTACGTGTCACTTTAGGTGGCACGTTTTTTATTGCCCTTAGAGTGGATGTTGAGTATATGCGTCAAGTTTTATAGACATTAAACCGATGGACACATTTTGAGGTTGATGTGGTCCAATAAGATAAAGCTCGAGTGATTCATATATCTAACAATTCGC…

### Sheet: S1C - Mutant riboswitches
Riboswitch name	Associated strain ID	Ribosome binding site used in reporter strain	Riboswitch DNA sequence
P.m.metE-V.p.mutA-riboswitch	KK1255	V. parvula mutA RBS	TGTTTTGAATGAACAATTTTATAAAAATGCATCAGGTGCTGTGTAACGAATGTACGCAGCTTAAAAGGGAAGACCGGTGAAAAGCCGGCGCGGTCCCGCCACTGTAATGGGGAGCAACTTATTAACCACTGTTTCATGTTGAAATGGGAAGGGATAAGAAGCGATGAACCTAAGTCAGGAGACCTGCCTGTTGTATGATAATCACCGTTATGTACCTACGAGCGATAGGAAGGGGATTGGGGTATGCTGGCTACAGTATTTTTTAGTGTACCTTTCAATAAGAAACCTTACGTGTCACTTTAGGTGGCACGTTTTTTATTGCCCTTAGAGTGGATGTTGAGTATATGCGTCAAGTTTTATAGACATTAAACCGATGGACACATTTTGAGGTTGATGTGG…
V.p.mutA-P.m.metE-riboswitch	KK1254	P. megaterium metE RBS	GAATAGGTGTCGTAAGACTTAATAGAGAAATCGGTATAAGCCGATGCGGTCCCGCCACTGTAAGGATGAGCCTGCTTTCATATATGTCACTGGAGTAATCTGGGAAGGCGAAAGCGAGGTGATGATCCCGAGCCAGGAGAACTGCCTATTTGCACTTAAGCTCTACGGGATATAGAGAGGAGTGAGGAATACGTGTTGAGAAAAACAGGCTATCTCAACTTTAGTTAAGTATGCGTATCATCTCTCTTTTCATTTCGAAAAGAGAGATTTTTTAGTTTACCGATAAAAAATATACAGGGAGTGGAAAAA
P.m.metE-minimal-riboswitch	KK1401	B. subtilis R0 synthetic RBS	ATGCATCAGGTGCTGTGTAACGAATGTACGCAGCTTAAAAGGGAAGACCGGTGAAAAGCCGGCGCGGTCCCGCCACTGTAATGGGGAGCAACTTATTAACCACTGTTTCATGTTGAAATGGGAAGGGATAAGAAGCGATGAACCTAAGTCAGGAGACCTGCCTGTTGTATGCACTTAAGCTCTACGGGATATAGAGAGGAGTGAGGAATACGTGTTGAGAAAAACAGGCTATCTCAACTTTAGTTAAGTATGCGTATCATCTCTCTTTTCATTTCGAAAAGAGAGATTTTTT
P.m.metE-V.p.mutA(P1)-riboswitch	KK1345	B. subtilis R0 synthetic RBS	GAATAGGTGCTGTGTAACGAATGTACGCAGCTTAAAAGGGAAGACCGGTGAAAAGCCGGCGCGGTCCCGCCACTGTAATGGGGAGCAACTTATTAACCACTGTTTCATGTTGAAATGGGAAGGGATAAGAAGCGATGAACCTAAGTCAGGAGACCTGCCTATTTGCACTTAAGCTCTACGGGATATAGAGAGGAGTGAGGAATACGTGTTGAGAAAAACAGGCTATCTCAACTTTAGTTAAGTATGCGTATCATCTCTCTTTTCATTTCGAAAAGAGAGATTTTTT
P.m.metE-V.p.mutA(P2)-riboswitch	KK1346	B. subtilis R0 synthetic RBS	ATGCATCAGGTGTCGTAAGACTTAAAAGGGAAGACCGGTGAAAAGCCGGCGCGGTCCCGCCACTGTAATGGGGAGCAACTTATTAACCACTGTTTCATGTTGAAATGGGAAGGGATAAGAAGCGATGAACCTAAGTCAGGAGACCTGCCTGTTGTATGCACTTAAGCTCTACGGGATATAGAGAGGAGTGAGGAATACGTGTTGAGAAAAACAGGCTATCTCAACTTTAGTTAAGTATGCGTATCATCTCTCTTTTCATTTCGAAAAGAGAGATTTTTT
P.m.metE-V.p.mutA(P4)-riboswitch	KK1347	B. subtilis R0 synthetic RBS	ATGCATCAGGTGCTGTGTAACGAATGTACGCAGCTTAAAAGGGAAATCGGTATAAGCCGATGCGGTCCCGCCACTGTAATGGGGAGCAACTTATTAACCACTGTTTCATGTTGAAATGGGAAGGGATAAGAAGCGATGAACCTAAGTCAGGAGACCTGCCTGTTGTATGCACTTAAGCTCTACGGGATATAGAGAGGAGTGAGGAATACGTGTTGAGAAAAACAGGCTATCTCAACTTTAGTTAAGTATGCGTATCATCTCTCTTTTCATTTCGAAAAGAGAGATTTTTT
P.m.metE-V.p.mutA(P6-12)-riboswitch	KK1348	B. subtilis R0 synthetic RBS	ATGCATCAGGTGCTGTGTAACGAATGTACGCAGCTTAAAAGGGAAGACCGGTGAAAAGCCGGCGCGGTCCCGCCACTGTAAGGATGAGCCTGCTTTCATATATGTCACTGGAGTAATCTGGGAAGGCGAAAGCGAGGTGATGATCCCGAGCCAGGAGACCTGCCTGTTGTATGCACTTAAGCTCTACGGGATATAGAGAGGAGTGAGGAATACGTGTTGAGAAAAACAGGCTATCTCAACTTTAGTTAAGTATGCGTATCATCTCTCTTTTCATTTCGAAAAGAGAGATTTTTT
V.p.mutA-minimal-riboswitch	KK1359	B. subtilis R0 synthetic RBS	GAATAGGTGTCGTAAGACTTAATAGAGAAATCGGTATAAGCCGATGCGGTCCCGCCACTGTAAGGATGAGCCTGCTTTCATATATGTCACTGGAGTAATCTGGGAAGGCGAAAGCGAGGTGATGATCCCGAGCCAGGAGAACTGCCTATTTGATAATCACCGTTATGTACCTACGAGCGATAGGAAGGGGATTGGGGTATGCTGGCTACAGTATTTTTTAGTGTACCTTTCAATAAGAAACCTTACGTGTCACTTTAGGTGGCACGTTTTTT
V.p.mutA-B.m.metE(P1)-riboswitch	KK1364	B. subtilis R0 synthetic RBS	ATGCATCAGGTGTCGTAAGACTTAATAGAGAAATCGGTATAAGCCGATGCGGTCCCGCCACTGTAAGGATGAGCCTGCTTTCATATATGTCACTGGAGTAATCTGGGAAGGCGAAAGCGAGGTGATGATCCCGAGCCAGGAGAACTGCCTGTTGTATGATAATCACCGTTATGTACCTACGAGCGATAGGAAGGGGATTGGGGTATGCTGGCTACAGTATTTTTTAGTGTACCTTTCAATAAGAAACCTTACGTGTCACTTTAGGTGGCACGTTTTTT
V.p.mutA-B.m.metE(P2)-riboswitch	KK1365	B. subtilis R0 synthetic RBS	GAATAGGTGCTGTGTAACGAATGTACGCAGCTTAATAGAGAAATCGGTATAAGCCGATGCGGTCCCGCCACTGTAAGGATGAGCCTGCTTTCATATATGTCACTGGAGTAATCTGGGAAGGCGAAAGCGAGGTGATGATCCCGAGCCAGGAGAACTGCCTATTTGATAATCACCGTTATGTACCTACGAGCGATAGGAAGGGGATTGGGGTATGCTGGCTACAGTATTTTTTAGTGTACCTTTCAATAAGAAACCTTACGTGTCACTTTAGGTGGCACGTTTTTT
V.p.mutA-B.m.metE(P4)-riboswitch	KK1366	B. subtilis R0 synthetic RBS	GAATAGGTGTCGTAAGACTTAATAGAGAAGACCGGTGAAAAGCCGGCGGCGGTCCCGCCACTGTAAGGATGAGCCTGCTTTCATATATGTCACTGGAGTAATCTGGGAAGGCGAAAGCGAGGTGATGATCCCGAGCCAGGAGAACTGCCTATTTGATAATCACCGTTATGTACCTACGAGCGATAGGAAGGGGATTGGGGTATGCTGGCTACAGTATTTTTTAGTGTACCTTTCAATAAGAAACCTTACGTGTCACTTTAGGTGGCACGTTTTTT
V.p.mutA-B.m.metE(P6-12)-riboswitch	KK1367	B. subtilis R0 synthetic RBS	GAATAGGTGTCGTAAGACTTAATAGAGAAATCGGTATAAGCCGATGCGGTCCCGCCACTGTAATGGGGAGCAACTTATTAACCACTGTTTCATGTTGAAATGGGAAGGGATAAGAAGCGATGAACCTAAGTCAGGAGAACTGCCTATTTGATAATCACCGTTATGTACCTACGAGCGATAGGAAGGGGATTGGGGTATGCTGGCTACAGTATTTTTTAGTGTACCTTTCAATAAGAAACCTTACGTGTCACTTTAGGTGGCACGTTTTTT
S.o.nikA-P.m.metE-riboswitch	KK1051	P. megaterium metE RBS	TGGTTTCACCTTCAACTGAATATATTGAGATAGGTGCCCATTAGGGCTTAATAGGGAAGACCGGTTAAAAGCCGGCGCGGTCCCGCCACTGTAACGGGGAGTAAGCTTAAGATATACCACTGGGACAACAGTCTTGGGAAGGTTTAAGCAAACCATGATCCGGAGCCAGGAGAACTGCCTGTCTGACAATGCACTTAAGCTCTACGGGATATAGAGAGGAGTGAGGAATACGTGTTGAGAAAAACAGGCTATCTCAACTTTAGTTAAGTATGCGTATCATCTCTCTTTTCATTTCGAAAAGAGAGATTTTTTAGTTTACCGATAAAAAATATACAGGGAGTGGAAAAA
B. subtilis btuF-M1-riboswitch	KK881	B. subtilis btuF RBS	CTCCGAAAAACGGATACGAATGTCAAATAGGTGCCGGTCCGTGAACAACAGCCGGCTTAAAAGGGAAACCGGTAAAAGCCGGTGCGGTCCCGCCACTGTAATTGGCCAAGCGCCAAGAGCCAGGATATTTGCCTGTTTGATCAGCACGAATTCTGCGAGGACAGATGATGTGTAAACAATAGGCTTTTTTGTGTTGTTTACAGCATCTTTACCGTCGTAGAGATGCTTTTTTAGTTCGTTTAGGAGGAAAAGATT
